# Multi-omics integration of malignant peripheral nerve sheath tumors identifies potential targets based on chromosome 8q status

**DOI:** 10.64898/2026.01.26.701599

**Authors:** Belinda B. Garana, Jiawan Wang, Simge Acar, Gorkem Oztosun, Stavriani Makri, Dana C. Borcherding, Ying Zou, Chelsea Hutchinson-Bunch, Marina A. Gritsenko, Paul D. Piehowski, Christine A. Pratilas, Angela C. Hirbe, Sara J.C. Gosline

**Affiliations:** Pacific Northwest National Laboratory, Richland, Washington, USA; Johns Hopkins University School of Medicine, Baltimore, Maryland, USA; Washington University of St. Louis, St. Louis, Missouri, USA; Oregon Health and Sciences University, Portland, Oregon, USA

**Keywords:** MPNST, proteomics, copy number alteration, EGFR, PLK1

## Abstract

**Background:** Chromosome 8q (chr8q) copy number gain is associated with high-grade transformation in malignant peripheral nerve sheath tumors (MPNST), an aggressive soft tissue tumor with poor outcomes in the high-risk and metastatic settings. Although chr8q gain is associated with inferior overall survival in patients with MPNST, standard of care therapies do not currently consider stratification by genomic features, including chr8q status.

**Methods:** We employed a proteogenomic approach to characterize proteomic and transcriptional programs associated with chr8q and nominate drug targets for potential treatment stratification based on chr8q status. We leveraged our growing library of fully characterized MPNST patient-derived xenografts (PDX) and collected LC-MS/MS global and phospho-proteomics measurements for six of these samples. We then integrated these data with transcriptomics and copy number data to identify molecular changes that are correlated with chr8q copy number. We nominated pathways, transcription factors, and kinases that were differentially active in chr8q gain samples and posited that these samples would respond differently to drugs compared to chr8q wildtype samples. We then tested this hypothesis in vitro.

**Results:** Our results suggest that the chr8q gene *MYC* may be a key driver of downstream effects that can be targetable with inhibitors of PLK1. Conversely, EGFR inhibition may be more effective in MYC-diploid MPNSTs than those with MYC gain. These results nominate candidate pathways and drug classes to target tumor heterogeneity in MPNST through the proteogenomic integration and drug sensitivity prediction in distinct tumor subpopulations.

**Conclusions:** We show that integration of multiomics data can identify specific drug therapies to selectively target tumor cells based on chr8q copy number. This not only provides novel avenues for drug nomination going forward but also may be important for stratifying treatment and mitigating resistance in heterogeneous tumors.
