## Supplementary material for "Multi-omics integration of malignant peripheral nerve sheath tumors identifies potential targets based on chromosome 8q status": Table S5

### Sheet: README
Sheet	Description
KSEA	Kinase-substrate enrichment analysis of relative phospho-protein abundance Spearman correlations with median chr8q copy number

### Sheet: KSEA
Rank_metric	Feature_set	ES	ES_min	ES_max	ES_sd	NES	NES_min	NES_max	p_value	FDR_q_value
Spearman.est	AURKB	-0.138586	-0.14393	-0.13742	0.00114056	-0.578	-0.601	-0.573	1	1
Spearman.est	CSNK2A1	-0.266811	-0.27491	-0.26574	0.00121126	-1.14	-1.18	-1.14	0.047	0.613
Spearman.est	CDK5	-0.300663	-0.31065	-0.29822	0.00195065	-1.26	-1.3	-1.25	0.009	0.525
Spearman.est	CHEK1	-0.12466	-0.19011	0.17049	0.118865	-0.454	-0.692	0.621	1	1
Spearman.est	MAPKAPK5	-0.276541	-0.28734	-0.27134	0.00476146	-0.888	-0.923	-0.872	0.675	0.98
Spearman.est	CDK1	-0.239243	-0.24568	-0.23648	0.00121945	-1.04	-1.07	-1.03	0.326	0.827
Spearman.est	CDK2	-0.23661	-0.24154	-0.23512	0.00115384	-1.02	-1.04	-1.01	0.444	0.867
Spearman.est	ATM	-0.161878	-0.17152	-0.15649	0.0031263	-0.639	-0.677	-0.618	0.985	1
Spearman.est	MAPKAPK2	-0.269044	-0.2755	-0.26539	0.00294173	-0.812	-0.831	-0.801	0.761	1
Spearman.est	EGFR	-0.301816	-0.30638	-0.29706	0.00273407	-1.01	-1.03	-0.994	0.503	0.889
Spearman.est	PRKACA	-0.242889	-0.25051	-0.24032	0.00129598	-1.03	-1.06	-1.02	0.405	0.853
Spearman.est	PRKCA	-0.230536	-0.23465	-0.22914	0.000958811	-0.992	-1.01	-0.986	0.581	0.922
Spearman.est	PIM1	-0.194321	-0.20327	-0.17709	0.00559721	-0.607	-0.635	-0.553	0.968	1
Spearman.est	ABL1	-0.279427	-0.29031	-0.27067	0.00517074	-0.961	-0.998	-0.931	0.6	0.934
Spearman.est	MAPK1	-0.278785	-0.28402	-0.27673	0.00122323	-1.21	-1.24	-1.2	0.001	0.561
Spearman.est	MAPK3	-0.275126	-0.27847	-0.27419	0.000676733	-1.2	-1.22	-1.2	0	0.561
Spearman.est	CLK1	-0.372625	-0.3801	-0.37143	0.00104303	-1.57	-1.6	-1.56	0	0.287
Spearman.est	CLK4	0.160547	0.15932	0.16178	0.000717226	0.773	0.767	0.779	0.827	0.823
Spearman.est	FYN	-0.229565	-0.23889	-0.22596	0.00227101	-0.942	-0.981	-0.927	0.701	0.929
Spearman.est	HCK	-0.224923	-0.23425	-0.22131	0.00226716	-0.924	-0.962	-0.909	0.747	0.936
Spearman.est	LYN	-0.22337	-0.23269	-0.21976	0.00226813	-0.918	-0.956	-0.903	0.751	0.936
Spearman.est	MAP3K8	-0.608746	-0.61717	-0.60093	0.00475398	-1.34	-1.36	-1.32	0.111	0.428
Spearman.est	PAK2	-0.203987	-0.22125	-0.1978	0.00442463	-0.802	-0.87	-0.778	0.883	1
Spearman.est	SRC	-0.246586	-0.2571	-0.2331	0.00564277	-0.827	-0.863	-0.782	0.796	1
Spearman.est	TTK	-0.12333	-0.12859	-0.12115	0.00135838	-0.522	-0.545	-0.513	1	1
Spearman.est	ABL2	-0.357052	-0.36396	-0.34992	0.00419104	-1.07	-1.09	-1.05	0.423	0.779
Spearman.est	PDGFRB	-0.19548	-0.20915	-0.18172	0.00781875	-0.488	-0.522	-0.453	0.996	1
Spearman.est	PRKAA1	-0.387791	-0.39589	-0.37952	0.00427629	-1.44	-1.47	-1.41	0.0336	0.379
Spearman.est	PRKAA2	-0.151463	-0.16008	-0.14883	0.00355034	-0.609	-0.644	-0.598	0.988	1
Spearman.est	AKT1	-0.261233	-0.27112	-0.25766	0.00209431	-1.1	-1.14	-1.08	0.226	0.717
Spearman.est	LCK	-0.224923	-0.23425	-0.22131	0.00226716	-0.923	-0.962	-0.909	0.765	0.936
Spearman.est	MAPK14	-0.196089	-0.1962	-0.19598	7.25742e-05	-0.767	-0.768	-0.767	0.903	1
Spearman.est	PRKCD	-0.220399	-0.23017	-0.21597	0.00212102	-0.919	-0.96	-0.9	0.794	0.943
Spearman.est	PRKCE	-0.238778	-0.25053	-0.23482	0.00293424	-0.974	-1.02	-0.958	0.631	0.925
Spearman.est	PRKCZ	-0.208515	-0.21346	-0.20587	0.00143786	-0.894	-0.915	-0.882	0.916	0.967
Spearman.est	ROCK1	-0.29219	-0.30618	-0.28692	0.00332142	-1.2	-1.26	-1.18	0.072	0.534
Spearman.est	GSK3B	-0.278733	-0.28512	-0.27705	0.00123977	-1.18	-1.2	-1.17	0.059	0.551
Spearman.est	ADRBK1	-0.262603	-0.27255	-0.25925	0.00197353	-1.1	-1.14	-1.09	0.248	0.704
Spearman.est	ADRBK2	-0.275715	-0.28641	-0.27027	0.00393154	-0.849	-0.882	-0.832	0.741	0.997
Spearman.est	GRK5	-0.199468	-0.20863	-0.19002	0.00522329	-0.561	-0.587	-0.535	0.972	1
Spearman.est	GRK6	-0.514214	-0.52066	-0.50778	0.00363407	-1.47	-1.49	-1.45	0.0521	0.27
Spearman.est	PRKCG	-0.249602	-0.26034	-0.245	0.00303462	-1.01	-1.05	-0.987	0.535	0.918
Spearman.est	AKT3	-0.386146	-0.40174	-0.38119	0.00315545	-1.43	-1.48	-1.41	0.0356	0.379
Spearman.est	MAPK8	-0.255588	-0.26234	-0.25398	0.00147905	-1.07	-1.09	-1.06	0.325	0.764
Spearman.est	PRKDC	-0.306246	-0.31747	-0.30162	0.00289011	-1.26	-1.31	-1.24	0.026	0.504
Spearman.est	GSK3A	-0.286808	-0.29553	-0.2848	0.00156471	-1.21	-1.24	-1.2	0.041	0.561
Spearman.est	MTOR	-0.239167	-0.24378	-0.23446	0.00271066	-0.814	-0.83	-0.798	0.793	1
Spearman.est	PRKCB	-0.211679	-0.21627	-0.21005	0.000958317	-0.92	-0.94	-0.913	0.918	0.927
Spearman.est	PRKD1	-0.493481	-0.51163	-0.48661	0.00519266	-1.43	-1.48	-1.41	0.0642	0.379
Spearman.est	PTK6	-0.2564	-0.26699	-0.25277	0.00280116	-1.04	-1.08	-1.02	0.445	0.853
Spearman.est	CAMK2A	-0.278648	-0.28542	-0.27625	0.00137967	-1.21	-1.24	-1.2	0.001	0.561
Spearman.est	DYRK1A	-0.649953	-0.66807	-0.64452	0.00444388	-1.58	-1.63	-1.57	0.0109	0.257
Spearman.est	PLK1	-0.269042	-0.27997	-0.26428	0.0025889	-1.14	-1.18	-1.12	0.122	0.672
Spearman.est	AKT2	-0.305454	-0.3139	-0.3017	0.00331681	-1.18	-1.22	-1.17	0.185	0.551
Spearman.est	CAMK2D	-0.301425	-0.31076	-0.29502	0.00265962	-1.14	-1.17	-1.11	0.299	0.672
Spearman.est	RPS6KA1	-0.450943	-0.45461	-0.44711	0.00215606	-1.37	-1.38	-1.36	0.0977	0.394
Spearman.est	SGK1	-0.301258	-0.30717	-0.29925	0.00165873	-1.09	-1.12	-1.09	0.358	0.704
Spearman.est	CSNK1A1	-0.235495	-0.24012	-0.23367	0.00110799	-1.03	-1.05	-1.02	0.358	0.853
Spearman.est	CSNK1D	-0.284821	-0.29449	-0.28167	0.00221687	-1.2	-1.24	-1.18	0.07	0.534
Spearman.est	CSNK1E	-0.357281	-0.37035	-0.35394	0.00275544	-1.35	-1.4	-1.34	0.0552	0.42
Spearman.est	CSNK1G1	-0.136026	-0.14074	-0.1314	0.00272924	-0.447	-0.463	-0.432	0.997	1
Spearman.est	MAPK10	-0.249553	-0.25793	-0.24027	0.00464009	-0.934	-0.965	-0.899	0.671	0.945
Spearman.est	MAPK9	-0.389513	-0.40096	-0.38508	0.00337105	-1.48	-1.52	-1.46	0.0081	0.268
Spearman.est	ROCK2	-0.307999	-0.32265	-0.30118	0.00360194	-1.21	-1.26	-1.18	0.141	0.534
Spearman.est	AURKA	-0.0926094	-0.10008	-0.090513	0.00154393	-0.386	-0.417	-0.377	1	1
Spearman.est	CDK7	-0.257275	-0.26523	-0.25292	0.00225424	-1.05	-1.09	-1.04	0.419	0.803
Spearman.est	PAK6	-0.427651	-0.43011	-0.42525	0.00143878	-1.18	-1.19	-1.18	0.261	0.534
Spearman.est	INSR	-0.347361	-0.35568	-0.33917	0.00471709	-0.77	-0.789	-0.752	0.786	1
Spearman.est	PAK1	-0.270118	-0.27522	-0.26907	0.000846477	-1.18	-1.2	-1.17	0	0.551
Spearman.est	MARK2	-0.00247823	-0.31462	0.30846	0.309304	-0.00598	-0.759	0.744	1	1
Spearman.est	PAK4	-0.268324	-0.27918	-0.26281	0.00391385	-0.992	-1.03	-0.971	0.551	0.942
Spearman.est	PRKG1	-0.284526	-0.29634	-0.27827	0.0036561	-1.13	-1.18	-1.11	0.281	0.672
Spearman.est	TLK2	0.320248	0.3156	0.32467	0.00246548	1.39	1.37	1.41	0.0633	0.215
Spearman.est	CDK3	-0.202747	-0.2168	-0.19446	0.00373177	-0.785	-0.84	-0.753	0.889	1
Spearman.est	RPS6KA3	-0.370638	-0.37554	-0.36944	0.0012624	-1.49	-1.51	-1.49	0.001	0.271
Spearman.est	MAPK11	-0.148625	-0.16559	-0.13982	0.00395059	-0.576	-0.642	-0.542	0.995	1
Spearman.est	ATR	-0.236096	-0.24273	-0.23358	0.00203632	-0.878	-0.903	-0.869	0.737	0.978
Spearman.est	RPS6KB1	-0.237094	-0.25287	-0.22989	0.00377122	-0.911	-0.972	-0.884	0.728	0.97
Spearman.est	ARAF	-0.333764	-0.34157	-0.32511	0.0044187	-1.22	-1.25	-1.19	0.222	0.552
Spearman.est	BRAF	-0.432885	-0.44131	-0.42507	0.00475402	-0.964	-0.983	-0.946	0.529	0.922
Spearman.est	PIM3	-0.44017	-0.45382	-0.42632	0.00782504	-1.08	-1.11	-1.05	0.411	0.779
Spearman.est	PRKCI	-0.182606	-0.18934	-0.18019	0.00172976	-0.71	-0.736	-0.701	0.954	1
Spearman.est	RAF1	-0.221536	-0.23044	-0.21865	0.00203755	-0.918	-0.955	-0.906	0.778	0.936
Spearman.est	ICK	-0.335152	-0.33533	-0.33498	0.000107761	-0.955	-0.956	-0.955	0.574	0.909
Spearman.est	BMX	-0.23367	-0.24387	-0.22936	0.00252146	-0.958	-1	-0.941	0.657	0.921
Spearman.est	CHUK	-0.242412	-0.25322	-0.23775	0.00258569	-0.979	-1.02	-0.96	0.598	0.917
Spearman.est	ERBB2	-0.352691	-0.35725	-0.34794	0.00273359	-1.14	-1.15	-1.12	0.329	0.672
Spearman.est	IKBKB	-0.279491	-0.28879	-0.27462	0.00226794	-1.15	-1.18	-1.13	0.204	0.652
Spearman.est	GRK4	-0.28946	-0.29876	-0.28015	0.00534406	-0.82	-0.847	-0.794	0.749	1
Spearman.est	CSNK1G2	-0.208025	-0.22573	-0.20244	0.00429649	-0.699	-0.759	-0.681	0.897	1
Spearman.est	DAPK1	-0.3805	-0.38973	-0.3712	0.0052441	-1.31	-1.34	-1.28	0.127	0.497
Spearman.est	DAPK3	-0.230447	-0.23351	-0.22964	0.000656953	-0.998	-1.01	-0.995	0.528	0.885
Spearman.est	MAPKAPK3	0.251223	0.24642	0.25478	0.00186027	1.03	1.01	1.04	0.454	0.493
Spearman.est	BTK	-0.23171	-0.24192	-0.2274	0.00252309	-0.956	-0.998	-0.938	0.688	0.914
Spearman.est	ITK	-0.23473	-0.24495	-0.23043	0.00252897	-0.958	-1	-0.941	0.67	0.921
Spearman.est	TEC	-0.23367	-0.24387	-0.22936	0.00252146	-0.957	-0.999	-0.94	0.672	0.916
Spearman.est	CDK9	0.279713	0.27792	0.28254	0.00104852	1.09	1.08	1.1	0.333	0.446
Spearman.est	CDK4	-0.198347	-0.21208	-0.19287	0.00308109	-0.78	-0.834	-0.759	0.91	1
Spearman.est	STK11	-0.327011	-0.33494	-0.31788	0.0035895	-1.16	-1.19	-1.13	0.324	0.652
Spearman.est	PLK2	-0.420223	-0.43167	-0.41445	0.0042406	-1.06	-1.08	-1.04	0.423	0.803
Spearman.est	CAMK1	-0.374546	-0.38352	-0.36994	0.00333647	-1.22	-1.25	-1.21	0.215	0.561
Spearman.est	CAMK4	-0.205953	-0.21774	-0.20256	0.00276287	-0.833	-0.881	-0.819	0.875	1
Spearman.est	CAMK2G	-0.358393	-0.37268	-0.35267	0.00426729	-1.34	-1.4	-1.32	0.0727	0.428
Spearman.est	DYRK2	-0.533827	-0.54176	-0.52524	0.00475677	-1.19	-1.21	-1.17	0.257	0.551
Spearman.est	HIPK2	-0.2265	-0.23082	-0.22523	0.000995298	-0.954	-0.972	-0.949	0.666	0.92
Spearman.est	MAPK12	0.238137	0.23406	0.241	0.00165721	1.59	1.56	1.61	0	0.126
Spearman.est	MAPK13	0.173691	0.17189	0.1755	0.00107377	1.3	1.29	1.32	0	0.24
Spearman.est	CSNK2A2	-0.266781	-0.27854	-0.26199	0.00265193	-1.1	-1.15	-1.08	0.259	0.717
Spearman.est	MARK3	-0.300411	-0.32081	-0.29002	0.00754616	-1.04	-1.11	-1.01	0.479	0.867
Spearman.est	YES1	-0.224923	-0.23425	-0.22131	0.00226716	-0.929	-0.967	-0.914	0.74	0.925
Spearman.est	CDC42BPA	-0.322658	-0.32282	-0.3225	9.90805e-05	-0.927	-0.927	-0.926	0.588	0.931
Spearman.est	EIF2AK2	-0.13851	-0.14731	-0.13542	0.00235093	-0.524	-0.557	-0.512	0.994	1
Spearman.est	CDK6	-0.199904	-0.2183	-0.19453	0.00418136	-0.741	-0.809	-0.721	0.898	1
Spearman.est	PIM2	-0.24484	-0.25737	-0.23256	0.00725088	-0.629	-0.662	-0.598	0.945	1
Spearman.est	PLK4	-0.233177	-0.24447	-0.22751	0.00268443	-0.875	-0.918	-0.854	0.735	0.99
Spearman.est	NEK2	-0.118135	-0.1242	-0.11632	0.00145195	-0.494	-0.519	-0.487	1	1
Spearman.est	EPHA2	-0.231151	-0.23571	-0.2264	0.00273359	-0.677	-0.691	-0.663	0.894	1
Spearman.est	CDC7	0.44135	0.43167	0.45088	0.00546391	1.26	1.23	1.29	0.201	0.32
Spearman.est	RPS6KA2	-0.362788	-0.36992	-0.35905	0.00233692	-1.46	-1.49	-1.45	0.001	0.27
Spearman.est	PRKG2	-0.412985	-0.422	-0.40628	0.00293059	-1.63	-1.67	-1.61	0	0.28
Spearman.est	MAPK7	-0.322111	-0.33818	-0.31609	0.00326353	-1.25	-1.31	-1.23	0.109	0.54
Spearman.est	CAMK2B	-0.230695	-0.2396	-0.22905	0.0021974	-0.904	-0.939	-0.898	0.707	0.947
Spearman.est	RPS6KB2	-0.38879	-0.3951	-0.38536	0.00236526	-1.35	-1.37	-1.34	0.0795	0.42
Spearman.est	TGFBR2	-0.265882	-0.28282	-0.25679	0.0060226	-1.03	-1.09	-0.992	0.511	0.897
Spearman.est	EPHA4	-0.477548	-0.49121	-0.46378	0.00781809	-1.06	-1.09	-1.03	0.454	0.827
Spearman.est	MAP4K4	-0.346996	-0.35408	-0.34019	0.00402755	-0.88	-0.897	-0.862	0.675	0.984
Spearman.est	MAP2K7	-0.364989	-0.36997	-0.35939	0.00308015	-1.3	-1.32	-1.28	0.115	0.497
Spearman.est	BLK	-0.224923	-0.23425	-0.22131	0.00226716	-0.923	-0.961	-0.908	0.743	0.939
Spearman.est	SGK3	-0.544105	-0.54421	-0.544	6.99512e-05	-1.21	-1.21	-1.21	0.216	0.561
Spearman.est	NLK	-0.300272	-0.31054	-0.29442	0.00383958	-1.08	-1.12	-1.06	0.403	0.764
Spearman.est	PRKCH	-0.284538	-0.28942	-0.27957	0.0027859	-1.04	-1.06	-1.02	0.466	0.853
Spearman.est	MAP2K1	-0.227241	-0.2344	-0.22415	0.00204025	-0.924	-0.953	-0.912	0.736	0.929
Spearman.est	AURKC	0.225457	0.22153	0.22937	0.00228357	1.07	1.05	1.09	0.411	0.502
Spearman.est	TLK1	0.35779	0.35492	0.36049	0.00153083	1.59	1.58	1.6	0.0189	0.149
Spearman.est	MAP2K6	-0.29465	-0.31027	-0.28726	0.00438407	-1.13	-1.19	-1.1	0.318	0.712
Spearman.est	IGF1R	-0.212778	-0.22191	-0.20389	0.00512965	-0.645	-0.673	-0.618	0.93	1
Spearman.est	KIT	-0.368916	-0.38645	-0.35968	0.00655029	-1.03	-1.08	-1.01	0.477	0.867
Spearman.est	MAP2K2	-0.352564	-0.36885	-0.34466	0.00374858	-1.31	-1.37	-1.28	0.104	0.497
Spearman.est	MAP2K3	-0.37836	-0.39932	-0.37006	0.00576759	-1.38	-1.45	-1.35	0.0597	0.406
Spearman.est	MAP2K4	-0.225424	-0.23709	-0.2249	0.00130704	-0.884	-0.929	-0.881	0.762	0.962
Spearman.est	MAP2K5	-0.251712	-0.25385	-0.24964	0.00122091	-0.899	-0.907	-0.892	0.665	0.953
Spearman.est	MARK1	-0.268637	-0.28265	-0.26814	0.00138068	-0.994	-1.05	-0.992	0.513	0.897
Spearman.est	MET	-0.262873	-0.27203	-0.25401	0.00516555	-0.82	-0.848	-0.792	0.758	1
Spearman.est	NEK1	-0.451949	-0.46185	-0.44811	0.00266504	-1.8	-1.84	-1.78	0	0.113
Spearman.est	PRKACB	-0.301424	-0.32004	-0.29452	0.00532992	-1.12	-1.19	-1.1	0.319	0.712
Spearman.est	GRK1	-0.263054	-0.26686	-0.25902	0.00219775	-0.8	-0.812	-0.788	0.777	1
Spearman.est	HIPK1	-0.355206	-0.37429	-0.34476	0.00684163	-0.875	-0.922	-0.85	0.683	0.997
Spearman.est	PDGFRA	-0.386056	-0.39704	-0.38059	0.00386553	-1.01	-1.04	-0.993	0.502	0.893
Spearman.est	PDK1	-0.197952	-0.21047	-0.19268	0.0032356	-0.808	-0.859	-0.786	0.943	1
Spearman.est	PDK2	-0.3435	-0.35175	-0.33526	0.00486423	-1.16	-1.18	-1.13	0.303	0.652
Spearman.est	FGR	-0.224923	-0.23425	-0.22131	0.00226716	-0.926	-0.964	-0.911	0.735	0.932
Spearman.est	CLK2	-0.219732	-0.22522	-0.21772	0.00158455	-0.751	-0.77	-0.744	0.844	1
Spearman.est	DMPK	-0.411756	-0.42779	-0.40466	0.00390704	-1.45	-1.5	-1.42	0.0448	0.348
Spearman.est	TNIK	-0.429374	-0.44034	-0.41573	0.00582306	-1.14	-1.17	-1.11	0.346	0.672
Spearman.est	TRPM6	-0.244617	-0.25158	-0.23765	0.00407244	-0.733	-0.754	-0.712	0.842	1
Spearman.est	TXK	-0.23367	-0.24387	-0.22936	0.00252146	-0.963	-1.01	-0.945	0.64	0.917
Spearman.est	CLK3	-0.363833	-0.37986	-0.35544	0.005867	-0.886	-0.925	-0.865	0.646	0.986
Spearman.est	PRKCT	-0.228054	-0.24014	-0.22234	0.00324239	-0.897	-0.945	-0.875	0.762	0.974
Spearman.est	PAK5	-0.393009	-0.39547	-0.3906	0.0014408	-1.1	-1.11	-1.1	0.352	0.712
Spearman.est	MAP4K6	-0.437783	-0.44234	-0.433	0.00264625	-1.19	-1.2	-1.18	0.254	0.534
Spearman.est	BCKDK	-0.248999	-0.2629	-0.2347	0.00828303	-0.673	-0.71	-0.634	0.904	1
Spearman.est	EPHA5	-0.535208	-0.54335	-0.5269	0.00477103	-1.31	-1.33	-1.29	0.132	0.462
Spearman.est	EPHA7	-0.535208	-0.54335	-0.5269	0.00477103	-1.29	-1.31	-1.27	0.167	0.533
Spearman.est	EPHA1	-0.405611	-0.41928	-0.39185	0.00781777	-0.911	-0.942	-0.88	0.646	0.964
Spearman.est	PKD2	-0.473584	-0.49144	-0.46428	0.00639712	-1.3	-1.35	-1.28	0.172	0.497
Spearman.est	PKD3	-0.250969	-0.25931	-0.2428	0.00476477	-0.707	-0.731	-0.684	0.858	1
Spearman.est	GRK7	-0.240195	-0.25061	-0.23007	0.00590973	-0.665	-0.694	-0.637	0.905	1
Spearman.est	MOK	-0.587762	-0.59571	-0.5836	0.00294128	-1.58	-1.6	-1.57	0.0271	0.257
Spearman.est	MST4	0.444789	0.44416	0.44538	0.000366359	1.17	1.17	1.18	0.238	0.37
Spearman.est	CAMK1D	0.60881	0.60478	0.61303	0.00239929	1.64	1.63	1.65	0.0381	0.349
Spearman.est	PRKACG	-0.287159	-0.29218	-0.28345	0.00231542	-1.09	-1.11	-1.08	0.366	0.717
Spearman.est	PAK3	-0.207179	-0.22072	-0.20082	0.00462807	-0.716	-0.762	-0.694	0.901	1
Spearman.est	ACTR2	-0.407717	-0.42348	-0.39255	0.00890184	-1.03	-1.07	-0.988	0.502	0.913
Spearman.est	PDHK4	0.187562	0.18753	0.1876	2.87226e-05	0.782	0.782	0.782	0.807	0.855
Spearman.est	PDHK3	0.509645	0.50023	0.51881	0.00549553	1.54	1.51	1.57	0.06	0.132
Spearman.est	PKD1	-0.305642	-0.32379	-0.29513	0.00539566	-1.18	-1.25	-1.14	0.234	0.613
Spearman.est	MAK	0.278261	0.27819	0.27833	4.96184e-05	1.52	1.52	1.52	0	0.125
Spearman.est	ACVR2B	-0.427942	-0.43096	-0.42498	0.00179455	-1.31	-1.32	-1.3	0.138	0.43
Spearman.est	SRRM1	-0.219425	-0.22987	-0.21515	0.00255048	-0.903	-0.946	-0.885	0.802	0.968
Spearman.est	CSNK1G3	0.224578	0.221	0.22824	0.00205475	1	0.987	1.02	0.438	0.537
Spearman.est	MARK4	-0.298195	-0.31119	-0.29737	0.00194113	-1.11	-1.16	-1.11	0.32	0.672
Spearman.est	NEK3	-0.302287	-0.31199	-0.29278	0.00553285	-0.695	-0.717	-0.673	0.903	1
